# Titin cleavage is a driver of cardiomyocyte disengagement and reactive myocardial fibrosis

**DOI:** 10.1101/2025.04.22.645683

**Authors:** Miguel A. López-Unzu, Maria Rosaria Pricolo, Roberto Silva-Rojas, Alejandro Clemente-Manteca, David Sánchez-Ortiz, Natalia Vicente, Diana Velázquez-Carreras, Cristina Morales, Manuel Gavilán-Herrera, Laura Sen-Martín, Ángel Fernández-Trasancos, Verónica Labrador-Cantarero, Lucia Sánchez-García, Carlos Relaño-Rupérez, Fátima Sánchez-Cabo, Laura Lalaguna, Joan Isern, Pura Muñoz-Cánoves, Guadalupe Sabio, Enrique Lara-Pezzi, Elías Herrero-Galán, Jorge Alegre-Cebollada

## Abstract

Myocardial remodeling including cardiomyocyte-death-independent, reactive fibrosis and disconnection of cardiomyocytes is at the basis of prevalent cardiac conditions converging into arrhythmias and heart failure. However, the molecular mechanisms behind these pathogenic responses remain incompletely understood limiting therapeutic opportunities. Here, we find that a molecular event common to unrelated heart diseases, namely the cleavage of the sarcomeric protein titin, is enough to trigger fast myocardial remodeling. Using an engineered system based on the expression of tobacco etch virus protease (TEVp) in mice, we show that 30% mosaic cardiac titin cleavage leads to global cardiomyocyte disengagement, activation of cardiac fibroblasts and interstitial collagen deposition. These effects are concurrent, involve ERK1/2 signaling, and are expected to contribute, at least, to myocardial remodeling in chemotherapy-induced cardiotoxicity and ischemia damage.

---

Excessive extracellular accumulation of collagen (i.e. fibrosis) and alteration of cardiomyocyte-cardiomyocyte junctions are pathological myocardial remodeling processes that can predict adverse outcomes in a variety of heart diseases of different etiology (*1–3*). While the mechanisms driving reparative fibrosis induced by cardiomyocyte death are relatively well known, much less is understood about reactive, interstitial fibrosis occurring in the absence of cardiomyocyte loss (*1, 4*). For instance, how reactive fibrotic responses are mounted during anthracycline-induced cardiotoxicity, or in the surviving, remote myocardium in ischemic accidents, remains elusive (*5, 6*). It is also unclear whether mechanistic hierarchies between fibrosis and cardiomyocyte disengagement exist (*7, 8*). This general lack of understanding is in line with limited efficacy of therapies aimed to prevent detrimental myocardial remodeling (*1, 9*).

Protease activation in cardiomyocytes has been recently proposed to contribute to the development of reactive fibrosis and subsequent decline of cardiac function in chemotherapy-related cardiotoxicity (*10*), myocardial infarction (*11*), the metabolic syndrome (*12*) and left-ventricular pressure-overload stress (*13*). However, the mechanisms linking proteolytic activity and pathogenic myocardial remodeling remain obscure. Here, we hypothesized that cleavage of titin, a fundamental giant polypeptide that scaffolds contractile sarcomeres (*14, 15*) and whose malfunctioning causes hereditary fibrotic heart disease (*16–19*), could be a trigger of myocardial remodeling. In support of this hypothesis, titin cleavage is observed in several unrelated conditions of the heart that result in myocardial fibrosis (*10, 11, 20, 21*) (**Figure 1A**). Importantly, considering the prominent mechanical role of the protein (*22*), a single cleavage event affecting any of the >30,000 peptide bonds in titin could result in similar pathophysiological consequences derived from the unloading of the protein (*23, 24*).

**Figure 1.**

Reactive fibrosis in the myocardium upon titin cleavage. (**A**) Many injuries to the heart result in titin cleavage and myocardial remodeling. Here, we test if titin cleavage is enough to trigger myocardial remodeling. (**B**) Experimental design. Animals from WT and TEVs-TTN backgrounds were injected with PBS (control) and AAVMYO to transfect GFP-TEVp. (**C**) After 6 dpi animals were sacrificed, hearts were sampled and their ventricular myocardia were analyzed. TEVp activity only occurs in TEVs-TTN background. (**D**) Location of GFP-TEVp and cTEVs in cross-sectional cryosections and corresponding titin cleavage detection by SDS-PAGE. Identity of titin bands is indicated at the bottom. (**E**) Quantification of the proportion of full-length titin (N = 5 per group). (**F**) Quantification of proportion of cTEVs-positive cardiomyocytes (N = 8 – 9 per group). (G) Immunofluorescence to test sarcomeric integrity in untargeted (cTEVs negative) and targeted (cTEVs positive) cardiomyocytes in cryosections showing longitudinally oriented cardiomyocytes using fluorescent HaloTag ligand to mark titin (N = 2 animals). Three different morphotypes of cardiomyocytes are found: cTEVs-negative with preserved sarcomeric structure (gray arrowhead), and cTEVs-positive cardiomyocytes with mostly preserved (white arrowhead) or disrupted (pink arrowhead, 11.8%) sarcomeres. (H) Quantification of the three cardiomyocyte morphotypes. (I) Venn diagram showing myocardial DEGs by RNAseq in both WT and TEVs-TTN mice upon infection with TEVp-expressing AAVMYO. (N = 4 per group). (J) Pathway enrichment analysis of the DEGs in the TEVs-TTN group. (K) Relative expression of DEGs (p-value < 0.05) in TEVs-TTN belonging to the GO term “ECM Structural components” (left) and “Collagens” (right). (L) Representative Picrosirius-red stained sections to quantify total collagen in the myocardium. (M) Quantification of the area occupied by collagen (N = 9 per group). (N) Representative images of SHG signal in the myocardium. (O) Quantification of SHG signal. (N = 5 per group). All scale bars = 50 μm. The results are expressed as mean ± standard error of the mean (SEM). p-value <0.05 (*), <0.01 (**),<0.0001 (****). DEGs: differentially expressed genes; dpi: days post-infection; WGA: wheat germ agglutinin. Schemes adapted from www.biorender.com.
