## Supplementary material for "Titin cleavage is a driver of cardiomyocyte disengagement and reactive myocardial fibrosis": DATA S1

### Sheet: BATCHES
AAVMYO BATCHES	Injected Volume (ml)	Promoter	Titer (VP/mL)	VP injected	Sacrifice (DPI)
1#	0.1	CMV	28100000000000	2810000000000	6DPI
2#	0.1	CMV	20100000000000	2010000000000	6DPI
3#	0.1	CMV	20100000000000	2010000000000	6DPI
4#	0.1	CMV	14000000000000	1400000000000	6DPI
5#	0.2	CMV	9120000000000	1824000000000	6DPI
6#	0.15	cTnT	10200000000000	1530000000000	6DPI
7#	0.1	CMV	22000000000000	2200000000000	6DPI
8#	0.1	CMV	23900000000000	2390000000000	3DPI
9#	0.1	CMV	23900000000000	2390000000000	N/A
10#	0.1	CMV	3740000000000	3820000000000	3DPI

### Sheet: IN VIVO EXPERIMENTS
FIGURE	PANEL	EXPERIMENT	BATCHES
1	E-F	Titin gel	1#
	E-F	Cleaved TEV site (cTEVs) IF	1#	3#
	G-H	Sarcomere structure	4#
	I-K	Bulk RNAseq	3#
	L-M	Picrosisrius red	1#	3#
	N-O	Second harmonic generation	3#
2	A-E	Vimentin - a Smooth muscle actin IF	1#
	F-J	Vimentin - ki67 IF	1#
	K-N	Phospho-ERK1/2 IF	2#	5#
3	A-B	Connexin 43 - cTEVs IF	4#	8#
4	A-E	snRNAseq	1#
	F-H	Integrin a5 - b1 complex IF	4#
S1	A	GFP - IF	1#	3#
	B	TUNEL	1#
	C	Necrosis	1#
S2	A	Picrosirius red (high dose)	10#
	C	Titin gel (TEVp-cTnT-promoter)	6#
	D	cTEVs IF (TEVp-cTnT-promoter)	6#
	E	Picrosirius red (TEVp-cTnT-promoter)	6#
S3	A-E	Vimentin - a Smooth muscle actin IF	3#
	F-J	Vimentin - ki67 IF	3#
S4	A	Phospho-SMAD2/3 complex IF	3#	5#
	B	GSEA -bulk RNAseq	3#
	C	Phospho-p38 IF	2#	7#
S6	A	Titin gel (3 dpi)	8#
	B	cTEVs IF (3 dpi)	8#
	C	Phospho-ERK1/2 IF (3dpi)	8#
	D	Vimentin - ki67 IF (3dpi)	8#
	E	Picrosisrius red (3 dpi)	8#
	F	Vimentin - a Smooth muscle actin IF (3 dpi)	8#
	G	Connexin 43 IF (3 dpi)	8#
	H	Integrin a5 - b1 complex IF (3 dpi)	8#
S7	All	Surface Electrocardiographic recording	9#
S8	A-F	Echocardiography	1#
	G	Survival curve	9#
